# Spatial transcriptional signatures define margin morphogenesis along the proximal-distal and medio-lateral axes in the complex leaf of tomato (*Solanum lycopersicum*)

**DOI:** 10.1101/772228

**Authors:** Ciera C. Martinez, Siyu Li, Margaret R. Woodhouse, Keiko Sugimoto, Neelima R. Sinha

**Affiliations:** Department of Molecular and Cellular Biology, University of California at Berkeley, Berkeley, CA 94709, USA; Berkeley Institute of Data Science, University of California at Berkeley, Berkeley, CA 94709, USA; Department of Plant Biology, University of California at Davis, Davis, CA 95616, USA; RIKEN Center for Sustainable Resource Science, Tsurumi, Yokohama, 15 230-0045 Japan

## Abstract

Leaf morphogenesis involves cell division, expansion, and differentiation in the developing leaf, cells at different positions along the medio-lateral and proximal-distal leaf axes divide, expand, and differentiate at different rates. The gene expression changes that control cell fate along these axes remain elusive due to difficulties in precisely isolating tissues. Here, we combined rigorous early leaf characterization, laser capture microdissection, and transcriptomic sequencing to ask how gene expression patterns regulate early leaf morphogenesis in wild-type tomato (*Solanum lycopersicum*) and the leaf morphogenesis mutant *trifoliate*. We observed transcriptional regulation of cell differentiation along the proximal-distal axis and identified molecular signatures delineating the classically defined marginal meristem/blastozone region during early leaf development. We describe the importance of endoreduplication during leaf development, when and where leaf cells first achieve photosynthetic competency, and the regulation of auxin transport and signaling along the leaf axes. Knockout mutants of *BLADE-ON-PETIOLE2* exhibited ectopic shoot apical meristem formation on leaves, highlighting the role of this gene in regulating margin tissue identity. We mapped gene expression signatures in specific leaf domains and evaluated the role of each domain in conferring indeterminacy and permitting blade outgrowth. Finally, we generated a global gene expression atlas of the early developing compound leaf.

**One-sentence summary:** Rigorous structural characterization, laser capture microdissection, and transcriptomic sequencing reveal how gene expression patterns regulate early morphogenesis of the compound tomato leaf.

The author responsible for distribution of materials integral to the findings presented in this article in accordance with the policy described in the Instructions for Authors (www.plantcell.org) is Ciera C. Martinez.
