## Supplementary material for "Spatial transcriptional signatures define margin morphogenesis along the proximal-distal and medio-lateral axes in the complex leaf of tomato (*Solanum lycopersicum*)": Datasets: S7_Dataset_wt_SOM_small_sigGOterms.csv

	category	over_represented_pvalue	under_represented_pvalue	numDEInCat	numInCat	term	ontology	cluster	BHadjusted
1152	GO:0009765	4.56905317504537e-12	1	17	34	photosynthesis, light harvesting	BP	1	2.7238410503033e-08
510	GO:0005215	1.73269100839111e-09	0.999999999637356	28	164	transporter activity	MF	1	2.5823593616309e-06
1247	GO:0016020	3.23279217694148e-07	1	60	656	membrane	CC	1	0.000202866216450912
1915	GO:0055085	5.81066411780971e-06	0.999997913973945	31	314	transmembrane transport	BP	1	0.00230935160922151
841	GO:0006810	5.8608761213388e-05	0.999977902680999	27	238	transport	BP	1	0.0151911360858092
1815	GO:0046983	0.000149828907370912	0.999951499323214	19	138	protein dimerization activity	MF	1	0.0323083169829907
356	GO:0004553	0.000162584837623035	0.999954701178674	15	127	hydrolase activity, hydrolyzing O-glycosyl compounds	MF	1	0.0323083169829907
616	GO:0005975	0.000224052741783747	0.999912760814599	24	258	carbohydrate metabolic process	BP	1	0.0418147930658987
5361	GO:0005524	1.73393478071471e-08	1	48	1448	ATP binding	MF	2	2.06737043904615e-05
4201	GO:0004672	6.51831337733471e-08	0.999999982627329	28	717	protein kinase activity	MF	2	4.85736564987261e-05
7521	GO:0006468	6.51831337733471e-08	0.999999982627329	28	717	protein phosphorylation	BP	2	4.85736564987261e-05
6161	GO:0005975	9.40932318442692e-06	0.999997809793654	16	261	carbohydrate metabolic process	BP	2	0.00303209081967357
13901	GO:0016998	0.000138387386056205	0.99999784997178	4	5	cell wall macromolecule catabolic process	BP	2	0.0323083169829907
3641	GO:0004568	0.000234550570122726	0.999993673573165	4	6	chitinase activity	MF	2	0.0423719158723221
6341	GO:0006032	0.000234550570122726	0.999993673573165	4	6	chitin catabolic process	BP	2	0.0423719158723221
19242	GO:0055085	1.19882476597905e-15	1	58	331	transmembrane transport	BP	3	1.42935876847682e-11
13332	GO:0016705	2.24707072740474e-10	0.999999999951732	44	143	oxidoreductase activity, acting on paired donors, with incorporation or reduction of molecular oxygen	MF	3	8.93060809428226e-07
18242	GO:0046983	3.25709674042341e-08	0.999999986740754	72	195	protein dimerization activity	MF	3	3.5303967669153e-05
9322	GO:0008152	4.29920582251955e-08	1	65	506	metabolic process	BP	3	3.94303315553081e-05
5322	GO:0005506	4.48506672572497e-07	0.999999832232213	45	183	iron ion binding	MF	3	0.000267377252854094
19212	GO:0052861	1.07095740732746e-06	1	2	2	glucan endo-1,3-beta-glucanase activity, C-3 substituted reducing group	MF	3	0.000604615180176152
4212	GO:0004672	1.78540443568402e-06	0.999999256868261	59	746	protein kinase activity	MF	3	0.000860093896763842
7542	GO:0006468	1.78540443568402e-06	0.999999256868261	59	746	protein phosphorylation	BP	3	0.000860093896763842
5372	GO:0005524	5.04111521118302e-06	0.999997138648819	109	1504	ATP binding	MF	3	0.00207259367803225
14812	GO:0020037	8.02718196063986e-06	0.999996487158276	49	197	heme binding	MF	3	0.00299087782864716
7672	GO:0006508	9.18782020303317e-06	0.999995912425868	49	287	proteolysis	BP	3	0.00303209081967357
8562	GO:0006855	9.28307840513193e-06	0.999998801310191	10	43	drug transmembrane transport	BP	3	0.00303209081967357
12182	GO:0015238	9.28307840513193e-06	0.999998801310191	10	43	drug transmembrane transporter activity	MF	3	0.00303209081967357
12202	GO:0015297	9.28307840513193e-06	0.999998801310191	10	43	antiporter activity	MF	3	0.00303209081967357
2412	GO:0000165	3.20771165386618e-05	0.999994860305076	18	25	MAPK cascade	BP	3	0.00980655026898628
7912	GO:0000977	3.20771165386618e-05	0.999994860305076	18	25	RNA polymerase II regulatory region sequence-specific DNA binding	MF	3	0.00980655026898628
13452	GO:0016758	3.85122035404889e-05	0.999987484023414	23	118	transferase activity, transferring hexosyl groups	MF	3	0.0113123710088791
17832	GO:0045944	4.57746990971409e-05	0.999992001023222	18	26	positive regulation of transcription from RNA polymerase II promoter	BP	3	0.0126923659845398
5312	GO:0005488	5.01088560418911e-05	0.999982585527332	23	297	binding	MF	3	0.0135783611497152
4992	GO:0004970	6.97822297047842e-05	0.999999760347482	2	12	ionotropic glutamate receptor activity	MF	3	0.0177024154206413
5122	GO:0005216	8.22025639049174e-05	0.999988176813898	9	32	ion channel activity	MF	3	0.0204187743632986
17312	GO:0043531	0.000140467446479034	0.999956907150531	18	101	ADP binding	MF	3	0.0323083169829907
11952	GO:0010333	0.000142839993612348	0.999979104710122	13	19	terpene synthase activity	MF	3	0.0323083169829907
5363	GO:0005524	1.2564521491361e-08	1	65	1461	ATP binding	MF	4	1.66451988601663e-05
5343	GO:0005515	2.78913482132561e-07	1	112	2441	protein binding	MF	4	0.000184749191525918
9303	GO:0008152	1.11561972354905e-06	0.999999596522492	36	488	metabolic process	BP	4	0.000604615180176152
4914	GO:0004867	1.80343432182304e-06	0.999999782096002	16	24	serine-type endopeptidase inhibitor activity	MF	4	0.000860093896763842
4203	GO:0004672	1.98903958479151e-06	0.999999285400115	33	726	protein kinase activity	MF	4	0.000878345147017375
7523	GO:0006468	1.98903958479151e-06	0.999999285400115	33	726	protein phosphorylation	BP	4	0.000878345147017375
4903	GO:0004866	4.41449045714801e-06	0.999999825811956	9	11	endopeptidase inhibitor activity	MF	4	0.00187978463287771
7653	GO:0006508	6.87076388511094e-06	0.999997925140262	23	260	proteolysis	BP	4	0.00264258444523154
12314	GO:0003824	3.89002106318917e-05	0.999981709275996	44	705	catalytic activity	MF	4	0.0113123710088791
13683	GO:0016841	0.000147878464182076	0.99999293656861	5	9	ammonia-lyase activity	MF	4	0.0323083169829907
15053	GO:0030170	0.000154495123232892	0.999976643185931	8	71	pyridoxal phosphate binding	MF	4	0.0323083169829907
7843	GO:0006559	0.000183154070986507	0.999990061930911	5	10	L-phenylalanine catabolic process	BP	4	0.0357991145634775
9084	GO:0007275	5.25705677661753e-05	0.999994721507617	7	35	multicellular organism development	BP	5	0.013928863988358
2216	GO:0000160	0.000153736442364442	0.999977642327033	8	48	phosphorelay signal transduction system	BP	5	0.0323083169829907
13245	GO:0016705	3.9479615631035e-10	0.999999999934086	28	141	oxidoreductase activity, acting on paired donors, with incorporation or reduction of molecular oxygen	MF	6	1.12987319010481e-06
4205	GO:0004672	5.6858501556897e-10	1	42	746	protein kinase activity	MF	6	1.12987319010481e-06
7525	GO:0006468	5.6858501556897e-10	1	42	746	protein phosphorylation	BP	6	1.12987319010481e-06
19165	GO:0055085	1.71124962806815e-09	1	28	327	transmembrane transport	BP	6	2.5823593616309e-06
5318	GO:0005506	3.55884033721327e-08	0.99999999084115	29	180	iron ion binding	MF	6	3.53600444504949e-05
14725	GO:0020037	5.93180456748721e-08	0.999999982854202	33	194	heme binding	MF	6	4.85736564987261e-05
5365	GO:0005524	8.19954730394614e-08	1	58	1482	ATP binding	MF	6	5.75077661793823e-05
17235	GO:0043531	4.38815923948187e-05	0.999991904043479	11	98	ADP binding	MF	6	0.0124571482410339
19175	GO:0055114	0.000129737442261755	0.999930164648117	57	806	oxidation-reduction process	BP	6	0.0315685617160593
11455	GO:0009694	0.000160315820762661	0.999999231106238	2	8	jasmonic acid metabolic process	BP	6	0.0323083169829907
11575	GO:0009864	0.000160315820762661	0.999999231106238	2	8	induced systemic resistance, jasmonic acid mediated signaling pathway	BP	6	0.0323083169829907
19635	GO:0080123	0.000160315820762661	0.999999231106238	2	8	jasmonate-amino synthetase activity	MF	6	0.0323083169829907
15245	GO:0030599	0.000224452466343833	0.999983711551197	5	19	pectinesterase activity	MF	6	0.0418147930658987
16785	GO:0042545	0.000224452466343833	0.999983711551197	5	19	cell wall modification	BP	6	0.0418147930658987
